# A Plasmid-Derived Machinery Drives Chromosomal Replication Initiation in the Colorectal Cancer-Associated Bacterium *Fusobacterium nucleatum* and Its Close Relatives

**DOI:** 10.64898/2026.10.08.757545

**Authors:** Sophie Pasek, Pierre Brézellec

## Abstract

Chromosome replication initiation in bacterial genomes typically occurs at a single origin, called oriC, through the binding of the DnaA initiator protein to specific chromosomal repeats known as DnaA-boxes. Here, relying on comparative genomics, we show that the family Fusobacteriaceae, which belongs to the order Fusobacteriales alongside the family Leptotrichiaceae, deviates from this paradigm. Our analysis revealed a stark contrast between the two lineages: while *dnaA* flanks oriC in Leptotrichiaceae, it is notably missing from Fusobacteriaceae genomes. Adjacent to oriC in Fusobacteriaceae, we identified a gene encoding replication initiator protein A (RPA). We characterized RPA as a Rep-type initiator involved in plasmid replication that likely originated from an iteron-containing plasmid, iterons being the plasmid analogues of DnaA-boxes. Phylogenetic reconstruction indicates that the gene encoding RPA was acquired together with its associated iterons and subsequently domesticated by the Fusobacteriaceae ancestor, successfully displacing the ancestral chromosomal *dnaA* gene at the origin of replication. This shift to a plasmid-derived replication system may represent an adaptive trait of the Fusobacteriaceae, potentially offering new insights into the biology of *Fusobacterium nucleatum*, a member of this family known to be a major driver of colorectal cancer progression within the tumor microenvironment.
