## Supplementary material for "A Plasmid-Derived Machinery Drives Chromosomal Replication Initiation in the Colorectal Cancer-Associated Bacterium *Fusobacterium nucleatum* and Its Close Relatives": Table S2.xls

### Sheet: file2
List of the 22 Fusobacteriales species indexed in UniProt Proteomes and annotated as 'reference proteomes'
Proteome Id	Organism	Taxonomic lineage
UP000000845	Sebaldella termitidis (strain ATCC 33386 / NCTC 11300)	cellular organisms, Bacteria, Fusobacteriati, Fusobacteriota, Fusobacteriia, Fusobacteriales, Leptotrichiaceae, Sebaldella, Sebaldella termitidis
UP000002072	Streptobacillus moniliformis (strain ATCC 14647 / DSM 12112 / NCTC 10651 / 9901)	cellular organisms, Bacteria, Fusobacteriati, Fusobacteriota, Fusobacteriia, Fusobacteriales, Leptotrichiaceae, Streptobacillus, Streptobacillus moniliformis
UP000002521	Fusobacterium nucleatum subsp. nucleatum (strain ATCC 25586 / DSM 15643 / BCRC 10681 / CIP 101130 / JCM 8532 / KCTC 2640 / LMG 13131 / VPI 4355)	cellular organisms, Bacteria, Fusobacteriati, Fusobacteriota, Fusobacteriia, Fusobacteriales, Fusobacteriaceae, Fusobacterium, Fusobacterium nucleatum, Fusobacterium nucleatum subsp. nucleatum
UP000002975	Fusobacterium gonidiaformans 3-1-5R	cellular organisms, Bacteria, Fusobacteriati, Fusobacteriota, Fusobacteriia, Fusobacteriales, Fusobacteriaceae, Fusobacterium, Fusobacterium gonidiaformans
UP000003233	Fusobacterium ulcerans 12-1B	cellular organisms, Bacteria, Fusobacteriati, Fusobacteriota, Fusobacteriia, Fusobacteriales, Fusobacteriaceae, Fusobacterium, Fusobacterium ulcerans
UP000004226	Pseudoleptotrichia goodfellowii F0264	cellular organisms, Bacteria, Fusobacteriati, Fusobacteriota, Fusobacteriia, Fusobacteriales, Leptotrichiaceae, Pseudoleptotrichia, Pseudoleptotrichia goodfellowii
UP000005392	Fusobacterium animalis ATCC 51191	cellular organisms, Bacteria, Fusobacteriati, Fusobacteriota, Fusobacteriia, Fusobacteriales, Fusobacteriaceae, Fusobacterium, Fusobacterium animalis
UP000006233	Leptotrichia hofstadii F0254	cellular organisms, Bacteria, Fusobacteriati, Fusobacteriota, Fusobacteriia, Fusobacteriales, Leptotrichiaceae, Leptotrichia, Leptotrichia hofstadii
UP000006875	Ilyobacter polytropus (strain ATCC 51220 / DSM 2926 / LMG 16218 / CuHBu1)	cellular organisms, Bacteria, Fusobacteriati, Fusobacteriota, Fusobacteriia, Fusobacteriales, Fusobacteriaceae, Ilyobacter, Ilyobacter polytropus
UP000016640	Leptotrichia sp. oral taxon 215 str. W9775	cellular organisms, Bacteria, Fusobacteriati, Fusobacteriota, Fusobacteriia, Fusobacteriales, Leptotrichiaceae, Leptotrichia, unclassified Leptotrichia, Leptotrichia sp. oral taxon 215
UP000017081	Cetobacterium somerae ATCC BAA-474	cellular organisms, Bacteria, Fusobacteriati, Fusobacteriota, Fusobacteriia, Fusobacteriales, Fusobacteriaceae, Cetobacterium, Cetobacterium somerae
UP000033103	Sneathia vaginalis	cellular organisms, Bacteria, Fusobacteriati, Fusobacteriota, Fusobacteriia, Fusobacteriales, Leptotrichiaceae, Sneathia
UP000191153	Cetobacterium ceti	cellular organisms, Bacteria, Fusobacteriati, Fusobacteriota, Fusobacteriia, Fusobacteriales, Fusobacteriaceae, Cetobacterium
UP000253914	Psychrilyobacter sp. S5	cellular organisms, Bacteria, Fusobacteriati, Fusobacteriota, Fusobacteriia, Fusobacteriales, Fusobacteriaceae, Psychrilyobacter, unclassified Psychrilyobacter
UP000255328	Fusobacterium necrogenes	cellular organisms, Bacteria, Fusobacteriati, Fusobacteriota, Fusobacteriia, Fusobacteriales, Fusobacteriaceae, Fusobacterium
UP000294678	Hypnocyclicus thermotrophus	cellular organisms, Bacteria, Fusobacteriati, Fusobacteriota, Fusobacteriia, Fusobacteriales, Fusobacteriaceae, Hypnocyclicus
UP000322617	Leptotrichia shahii	cellular organisms, Bacteria, Fusobacteriati, Fusobacteriota, Fusobacteriia, Fusobacteriales, Leptotrichiaceae, Leptotrichia
UP000419017	Oceanivirga miroungae	cellular organisms, Bacteria, Fusobacteriati, Fusobacteriota, Fusobacteriia, Fusobacteriales, Leptotrichiaceae, Oceanivirga
UP000515913	Fusobacterium hominis	cellular organisms, Bacteria, Fusobacteriati, Fusobacteriota, Fusobacteriia, Fusobacteriales, Fusobacteriaceae, Fusobacterium
UP000542230	Cetobacterium sp. 2A	cellular organisms, Bacteria, Fusobacteriati, Fusobacteriota, Fusobacteriia, Fusobacteriales, Fusobacteriaceae, Cetobacterium, unclassified Cetobacterium
UP000591197	Fusobacterium sp. FSA-380-WT-3A	cellular organisms, Bacteria, Fusobacteriati, Fusobacteriota, Fusobacteriia, Fusobacteriales, Fusobacteriaceae, Fusobacterium, unclassified Fusobacterium
UP001144471	Propionigenium maris DSM 9537	cellular organisms, Bacteria, Fusobacteriati, Fusobacteriota, Fusobacteriia, Fusobacteriales, Fusobacteriaceae, Propionigenium, Propionigenium maris
